# Tead1 reciprocally regulates adult β-cell proliferation and function to maintain glucose homeostasis

**DOI:** 10.1101/2020.03.05.979450

**Authors:** Jeongkyung Lee, Ruya Liu, Byung S. Kim, Yiqun Zhang, Feng Li, Rajaganapti Jagannathan, Ping Yang, Vinny Negi, Joseph Danvers, Eliana Melissa Perez-Garcia, Pradip K. Saha, Omaima Sabek, Chad J. Creighton, Cristian Coarfa, Mark O. Huising, Hung-Ping Shih, Rita Bottino, Ke Ma, Mousumi Moulik, Vijay K. Yechoor

**Author notes:** Correspondence should be addressed to V.K.Y. or J.L.

## Abstract

Proliferative quiescence in β-cells is required to maintain functional competence. While this presents a significant hurdle in regenerative therapy for diabetes, the molecular underpinnings of this reciprocal relationship remain unclear. Here, we demonstrate that TEAD1, the transcription effector of the mammalian-Hippo pathway, drives developmental stage-specific β-cell proliferative capacity in conjunction with its functional maturation. TEAD1 promotes adult β-cell mature identity by direct transcriptional control of a network of critical β-cell transcription factors, including, *Pdx1, Nkx6.1, and MafA,* while its regulation of *Cdkn2a* maintains proliferative quiescence. Consequently, mice with either constitutive or inducible genetic deletion of *TEAD1* in β-cells developed overt diabetes due to a severe loss of secretory function despite induction of proliferation. Furthermore, we show that TEAD1 has a similar regulatory role in human β-cells. Consistent with this function in β-cells, variants in *TEAD1* have been associated with c-HOMA-B in American Indians. We propose that TEAD1 is an essential intrinsic molecular switch coordinating adult β-cell proliferative quiescence with mature identity and its differential modulation may be necessary to overcome the challenge of inducing proliferation with functional competence in human beta cells.

---

Diabetes has assumed epidemic proportions with over 422 million people affected by it worldwide ^1^. A reduction of functional β-cell mass underlies all forms of diabetes. In type 1 diabetes, there is an autoimmune destruction of insulin-producing β-cells, while type 2 diabetes (T2D) is characterized by significant insulin resistance with varying degrees of reduction in β-cell mass and function ^2^. Current strategies to promote proliferative capacity in adult β-cells are often limited by the concurrent loss of mature function ^3-5^. Hence, a better understanding of the balance between proliferation and functional competence in mature β-cells is critical to enhancing functional β-cell mass to prevent and treat diabetes.

Tead family of transcription factors (Tead1-4) and their upstream modulators of the mammalian Hippo-Tead pathway are important regulators of cell proliferation to control organ size in embryonic development and tissue remodeling ^6-12^. Tead1, a canonical downstream transcriptional effector of the Hippo pathway is expressed ubiquitously, but its physiological function in mature differentiated cells is largely unknown. The Hippo signaling pathway consists of a core kinase cascade involving Mst1&2 kinases that phosphorylate Lats1&2, which in turn phosphorylate coactivators, Yap and Taz. Phosphorylated Yap/Taz are retained in the cytoplasm and subsequently targeted for degradation. In the absence of this kinase signaling Yap and Taz remain dephosphorylated, translocate to the nucleus and bind to Tead to regulate transcription ^11,13^. Interestingly, although various Hippo signaling components have been studied in pancreas biology, the role of Tead transcription factors in β-cells is unknown. Deletion of Mst1/2 in pancreatic progenitors resulted in Yap activation, ductal metaplasia and pancreatitis without overt β-cell defects in proliferation or function ^14,15^. During early pancreatic development Yap-Tead1 activate transcriptional events to control pancreatic progenitor ^16,17^, while Yap functions as an inhibitor of endocrine lineage specification, both in vivo ^18^ and during differentiation of iPS cells into β-cells ^19^. In contrast, though Yap is normally absent in adult β-cells ^14,15,20^, its overexpression promotes β-cell proliferation in human islets ex vivo ^21,22^, while CTGF/CCN2, a transcriptional target of Hippo-Tead1 pathway, also regulates β-cell proliferation ^23,24^. All this strongly suggest that the Hippo-Tead1 pathway regulates β-cell proliferation. However, the role of Tead1 in adult β-cell proliferation and function has remained unexplored.

In this study, employing cell-type and developmental stage-specific genetic tools to systematically probe Tead1 function in β-cells, we uncover its surprising role in driving mature β-cell identity and glucose stimulated insulin secretion (GSIS), while maintaining proliferative quiescence by direct transcriptional activation of a network of critical transcription factors and genes that confer functional competence and limit proliferation. Our study thus identifies Tead1, the Hippo effector, as a non-redundant reciprocal regulator of the proliferative drive and functional competence in β-cells. Differential modulation of these activities may allow an increase in functional β-cell mass without a loss of critical glucose homeostatic function as a therapeutic approach to diabetes.
