## Supplementary Table 1 for "Tead1 reciprocally regulates adult β-cell proliferation and function to maintain glucose homeostasis"

### Sheet: primer list 
	5'	3'
Csnk1e qPCR	GTGGGGTGGACAATGACTTC	GGGTGACCACAGGTGACTCT
Fat4 qPCR	TGGGACGTACAAACTGACCA	GACTCGGTTTGGCTGAACAT
Frmd6 qPCR	TTGTTGCCTCACAGAGGTTG	CTGGGAAGGTCATGGAAGAA
Mer qPCR	ACACAGCGAGAGCTCAGACA	ACAAGCCAGCCCTCTACTGA
Mst1qPCR	GCAGAAGGGAGCAAACTGTC	AAGCTTCTGAATGGGAGCAA
Mst2 qPCR	AGGCCCTATGTCCAACAGTG	ATGGCATCCAGGATAGGTTG
Mob1 qPCR	AGCCAGGGCTACACAGAGAA	GTCCCAACTGCACAGGTCTC
Lats1 qPCR	AAAGACGTTCTGCTCCGAAA	TTCAGGAAAGATGCCCATTC
Lats2 qPCR	GTGTCCACAAGATGGGCTTT	AACATCGTCCCAGAGGTCAC
Sav1 qPCR	GGCTCTGAGACACAGCACAG	GGAAGGAATGACAGCCTGTTT
Yap qPCR	AAAGGATGGCGTCTTCTGTG	ACCTTGTGGGGGAGGTTAAG
Taz qPCR	ATGTTGACCTCGGGACTTTG	CCACACGGACAAGGAGTGTG
Tead1 qPCR	ACAAGGACCAGGAAGCAGGTGT	TGTGCTGCAGGGCCTTGTCC
Tead2 qPCR	TAGATCCCCAACACGAGGAC	AGCAGGAAGGTTACAAGGCA
Tead3 qPCR	CTGGGCTGAAGCCTAGACAG	TGGGGGCACAGTACTTCATT
Tead4 qPCR	GCATCTGTGAGGATGCAGAA	CTGTGTGAGGCACTGTCCAT
Ccna2 qPCR	GGAGTCGCTCGGAGTCCATGC	TCTTGACAGTTGGCAGCACCAATGT
Ccnb1 qPCR	TTAGGCTAACGGAAGTTGTC	ATGGAACAAAGGACTAGCTG
Ccnc qPCR	GTTTGCAGAACTTTCTGTGG	GCTAGAGTTCTGACTTCCAT
Ccnd1 qPCR	GCGTACCCTGACACCAATCT	CTCCTCTTCGCACTTCTGCT
Ccnd2 qPCR	CAAACACAGACAGTGGACTA	TCCGAAGTTGGGGTATAGAT
Ccne1 qPCR	TCCTGACACCCCCACCCAGC	CAGACCCCTGCTGCTCCGGA
Cdk4 qPCR	GTGAGGTGGCCTTGTTAAG	ATCCTTAATGGTCTCAACCG
Cdk6 qPCR	GACTTGACCACTTACTTGGA	AAACTATAGATGCGGGCAAG
Cdkn1a qPCR	AATTGGAGTCAGGCGCAGAT	AAAGTTCCACCGTTCTCGGG
Cdkn2ap16 qPCR	CGAACTCGAGGAGAGCCATC	TACGTGAACGTTGCCCATCA
Cdkn2ap19 qPCR	TCACTGTGAGGATTCAGCGCGC	CTGCTACGTGAACGTTGCCCA
Cdkn2b qPCR	TCCAAAACTTGAACCCTACC	GATCCAAGAATTTCCCTTGC
Ezh2 qPCR	AGCGTGTAAAATCAGAGTACA	GTGACTGAACACTCCCTAGT
Ins1 qPCR	AGCGTGGCTTCTTCTACACA	AACGCCAAGGTCTGAAGGT
Ins2 qPCR	AAGCAGCACCTTTGTGGTTC	TCTACAATGCCACGCTTCTG
Gcg qPCR	TGAATTTGAGAGGCATGCTG	TGGTGCTCATCTCGTCAGAG
PP qPCR	TACTGCTGCCTCTCCCTGTT	GTTCTCCTCCTCGGCTCTCT
Sst qPCR	CCCAGACTCCGTCAGTTTCT	CATTGCTGGGTTCGAGTTG
Ghrelin qPCR	AGCTAAACTGCAGCCACGAG	GGCGCCTCTTTGACCTCT
Pdx1 qPCR	GAGGACCCGTACTGCCTACA	GGGTCCCGCTACTACGTTTC
Mafa qPCR	ATCATCACTCTGCCCACCAT	ATGACCTCCTCCTTGCGGAA
Mafb qPCR	TTCGACCTTCTCAAGTTCGACG	TCGAGATGGGTCTTCGGTTCA
Ngn3 qPCR	AAGAGCGAGTTGGCACTCAG	TCTGAGTCAGTGCCCAGATG
Neurod1 qPCR	CTCTGGAGCCCTTCTTTGAA	AAGATTGATCCGTGGCTTTG
Glut2 qPCR	ATTCGCCTGGATGAGTTACG	CGCAATGTACTGGAAGCAGA
Gck qPCR	AGGAGGCCAGTGTAAAGATGT	CTCCCAGGTCTAAGGAGAGAAA
Sur1 qPCR	CTTCATCATGGACGAAGCAA	GAAGCTTCTCCGGTTTGTCA
Kir6.2 qPCR	GGCCGCTATTCTGTGGACTA	GGACAAGGAATCTGGAGAGATG
Nkx2.2 qPCR	CAGCGACAACCCCTACACTC	GCTTTGGAGAAGAGCACTCG
Nkx6.1 qPCR	GCAGGACCAAGTGGAGAAAG	GTCAGAGTTCGGGTCCAGAG
Top1 qPCR	GGTCCAAGAAAAACAAAAACCA	GGAATGGACTCTGCACACAC
Ppia qPCR	CTGTTTGCAGACAAAGTTCCA	AGGATGAAGTTCTCATCCTCA
β-Actin qPCR	ACCCAGGCATTGCTGACAGGA	GGAGGGGCCGGACTCATCGT
Cdkn2a Chip	AGAGCACATAGCCAAAAAGTCA	TCCTAGGGCTGCCATTTGAG
Pdx1 Chip	CCCTGTTAGCCCCATGTTGT	CCAGGCAGGACCATTAACGA
Mafa Chip	TTGGACAAGGCCAGTTGCTT	GCATGAGGAAACCCCTACAA
Nkx6.1 Chip	GTTCTAGGAGCGACGCCTT	CCTCCCTGCCTCTCTTTAGC
Ucn3 Chip	AGCCCAGGCTACATACTGAG	GGGACATGTAATCGCAAGCC
P1	ATCCGGGGGTACCGCGTCGAG
P2		AGAAGCCACAGTGCCCTGGAAGTGT
P3	GCAGTGCTCTCAGGAGTGCTGAGTGCGAC
P4		CACTGCAGCGCGCATAGCCTATGCTCCTTC
